# Analysis of pre-symptomatic *Drosophila* models for ALS and SMA reveals convergent impact on functional protein complexes linked to neuro-muscular degeneration

**DOI:** 10.1101/2022.06.20.496821

**Authors:** Marina Garcia-Vaquero, Marjorie Heim, Barbara Flix, Marcelo Pereira, Lucile Palin, Tânia M. Marques, Francisco R. Pinto, Javier de Las Rivas, Aaron Voigt, Florence Besse, Margarida Gama-Carvalho

## Abstract

Spinal Muscular Atrophy (SMA) and Amyotrophic Lateral Sclerosis (ALS) share phenotypic and molecular commonalities, including the fact that they can be caused by mutations in ubiquitous proteins involved in RNA metabolism, namely SMN, TDP-43 and FUS. Although this suggests the existence of common disease mechanisms, there is currently no model to explain the resulting motor neuron dysfunction. In this work we generated a parallel set of *Drosophila* models for adult-onset RNAi and tagged neuronal expression of the fly orthologues of the three human proteins, named Smn, TBPH and Caz, respectively. We profiled nuclear and cytoplasmic bound mRNAs using a RIP-seq approach and characterized the transcriptome of the RNAi models by RNA-seq. To unravel the mechanisms underlying the common functional impact of these proteins on neuronal cells, we devised a computational approach based on the construction of a tissue-specific library of protein functional modules, selected by an overall impact score measuring the estimated extent of perturbation caused by each gene knockdown. Transcriptome analysis revealed that the three proteins do not bind to the same RNA molecules and that only a limited set of functionally unrelated transcripts is commonly affected by their knock-down. However, our integrative approach revealed they exert a concerted effect on protein functional modules, acting through distinct targets. Most strikingly, functional annotation revealed that these modules are involved in critical cellular pathways for motor neurons, including neuromuscular junction function. Furthermore, selected modules were found to be significantly enriched in orthologues of human neuronal disease genes. The results presented here show that SMA and ALS disease-associated genes linked to RNA metabolism functionally converge on neuronal protein complexes, providing a new hypothesis to explain the common motor neuron phenotype. The functional modules identified represent promising biomarkers and therapeutic targets, namely given their alteration in asymptomatic settings.
