## Supplementary Data 1 for "Analysis of pre-symptomatic *Drosophila* models for ALS and SMA reveals convergent impact on functional protein complexes linked to neuro-muscular degeneration"

### Sheet: RIP-Seq Libraries
Pull Down	Assay	Sample ID	Raw reads	Filtered reads	Single mapped reads	% of single mapped reads	Total number of genes detected (>0 counts)
Caz	1	Caz2-cyto	35077472	33589840	6073424	0.173143	12678
		Caz2-nucl	25210014	23772913	15714562	0.623346	15577
	2	Caz3-cyto	64628078	62208795	7924682	0.12262	13420
		Caz3-nucl	23465718	22084659	15496988	0.66041	14279
	3	Caz5-cyto	27096123	22749040	5029851	0.18563	11648
SMN	1	SMN2-cyto	28704887	27539351	8080626	0.281507	10640
		SMN2-nucl	21657459	20542518	13460016	0.621496	13586
	2	SMN4-cyto	25285042	24131458	8798245	0.347962	10972
		SMN4-nucl	28946790	27361663	23409189	0.808697	14756
	3	SMN5-cyto	24525567	23356207	8437806	0.344041	11094
		SMN5-nucl	23306000	21903076	16596849	0.712128	14915
TBPH	1	TBPH2_cyto	62558868	58128170	41411599	0.661962	14173
		TBPH2-nucl	44940636	42872952	33010181	0.734529	15192
	2	TBPH3_cyto	27926790	25802740	18669304	0.668509	13133
		TBPH3-nucl	20377846	19307667	15528118	0.76201	14929
	3	TBPH4_cyto	25255788	23352585	16510360	0.653726	13061
		TBPH4-nucl	17728692	16712398	12598943	0.710653	14909
GFP	1	GFP4-cyto	23234350	19467318	4966792	0.213769	12812
		GFP4-nucl	21904404	18096904	13136920	0.599739	13911
	2	GFP5-cyto	32357812	27213609	5552594	0.1716	12480
		GFP5-nucl	25457138	21042662	16433170	0.645523	14383
	3	GFP6-cyto	29527503	24776546	5716366	0.193595	12530
		GFP6-nucl	54743056	45884798	30562052	0.558282	15022

### Sheet: RNA-Seq Libraries
Knock-Down	Treatment	Assay	Sample ID	Raw reads	Filtered reads	Single mapped reads	% of single mapped reads	Total number of genes detected (>0 counts)
Caz	Untreated	1	Caz-RNAi_off	50358378	42460689	40564549	0.805517	13789
		2	Caz-RNAi_off_1	49530502	44112625	41876045	0.84546	13584
		3	Caz-RNAi_off_2	40701348	36382829	34966949	0.85911	13183
	Hormone	1	Caz-RNAi_on	49075791	41988509	39857952	0.812171	13639
		2	Caz-RNAi_on_1	46814818	41742208	39429839	0.842251	13450
		3	Caz-RNAi_on_2	43320497	38420070	36742716	0.84816	13208
Smn	Untreated	1	SMN-RNAi_off	48335472	41156853	39421814	0.815588	13402
		2	SMN-RNAi_off_1	49977100	44605810	42221647	0.84482	14208
		3	SMN-RNAi_off_2	50094489	44376388	41812327	0.834669	13372
	Hormone	1	SMN-RNAi_on	51590967	43303469	41618913	0.806709	13525
		2	SMN-RNAi_on_1	45686974	40583497	38895298	0.851343	13274
		3	SMN-RNAi_on_2	46831322	41493417	39503209	0.843521	13214
TBPH	Untreated	1	TBPH-RNAi_off	58062663	50406359	47660257	0.820842	13588
		2	TBPH-RNAi_off_1	51825928	46264414	43908909	0.847238	13470
		3	TBPH-RNAi_off_2	53928315	46844843	44748978	0.829786	13910
	Hormone	1	TBPH-RNAi_on	55095223	47317040	45176990	0.81998	13611
		2	TBPH-RNAi_on_1	53285792	48247376	46000787	0.863284	13502
		3	TBPH-RNAi_on_2	49506408	42736860	40805788	0.824253	13708
ae (control)	Untreated	1	e-RNAi_off	51233337	43988392	41940402	0.818615	13610
		2	e-RNAi_off_1	60891909	54811968	52239187	0.8579	13846
		3	e-RNAi_off_2	50634550	43230037	41286929	0.81539	13496
	Hormone	1	e-RNAi_on	57681816	48591929	46355299	0.803638	13620
		2	e-RNAi_on_1	57781379	51198728	48814366	0.844811	13670
		3	e-RNAi_on_2	60814615	52831092	50001164	0.82219	13747
