## Supplementary Data 8 for "Analysis of pre-symptomatic *Drosophila* models for ALS and SMA reveals convergent impact on functional protein complexes linked to neuro-muscular degeneration"

### Sheet: Sheet 1
Node ID and expression info				In FIGURE 4	Smn, Caz and TBPH KD & RIP data					Human orthologues		Kankel et al., 2020		Chang et al 2008; Sen et al 2013
CGnumber	FlyBase ID	Dmel Gene Symbol	Expression pattern		DEAS change	AS	DEAS	RIP	coherent DEAS & RIP	All	MND associated	model : eye degeneration		model: late pupal lethality + NJM abnormalities
												GMR-hTDP-43 M337V	GMR-hFUS R521C	RNAi screen	Gene-specific studies
CG4032	FBgn0000017	Abl	ubi	YES	down	none	Caz_Smn	Tbph_Smn	smn	ABL2/ABL1
CG1977	FBgn0250789	alpha-Spec	ubi	YES	down	none	Caz_Smn	Smn	smn	SPTAN1/SPTA1/SPTBN2/SPTBN1/SPTBN5/SPTBN4
CG42734	FBgn0261788	Ank2	neu	YES	up	Caz_Smn_Tbph	Smn_Tbph_Caz	Smn	NO	ANK2/ANK3/ANK1	ANK3
CG5670	FBgn0002921	Atpalpha	ubi	YES	down	Caz_Smn_Tbph	Smn_Tbph_Caz	Tbph_Smn	NO	ATP1A3/ATP1A1/ATP1A2/ATP1A4/ATP12A/ATP4A		enhancer
CG5870	FBgn0250788	beta-Spec	ubi	YES	down	Tbph	Caz_Tbph	Smn	NO	SPTBN1/SPTBN2/SPTB/SPTBN4/SPTA1/SPTBN5/SPTAN1
CG43368	FBgn0263111	cac	neu	YES	AS	Caz_Tbph	Caz_Tbph	Tbph	NO	CACNA1B/CACNA1A/CACNA1E/CACNA1C/CACNA1S/CACNA1D/CACNA1F
CG18069	FBgn0264607	CaMKII	ubi	YES	AS	Caz_Smm	Caz	none	NO	CAMK2D/CAMK2A/CAMK2G/CAMK2B
CG6703	FBgn0013759	CASK	ubi	YES	down	none	Caz_Smn	Smn	smn	CASK/MPP1/MPP6/MPP7/MPP2/MPP3/MPP5/MPP4		enhancer	enhancer
CG12530	FBgn0010341	Cdc42	ubi	YES	up	none	Caz	Tbph	NO	CDC42/RHOJ/RHOQ/RHOG/RAC1/RAC3/RAC2
CG1725	FBgn0001624	dlg1	ubi	YES	AS	Tbph	Tbph	Tbph	NO	DLG1/DLG4/DLG2/DLG3					overexpression of Dlg suppresses the locomotor defects of tbph mutants (Strah et al., 2020)
CG15112	FBgn0000578	ena	ubi	YES	down	Caz	Caz	none	NO	ENAH/EVL/VASP
CG3665	FBgn0000635	Fas2	ubi	YES	down	none	Caz_Tbph	Tbph_Smn	tbph	NCAM1/NCAM2				suppressor
CG6203	FBgn0028734	Fmr1	ubi	YES	up	Smn	Smn_Tbph	Tbph	tbph	FXR1/FXR2/FMR1					loss of function enhances hTDP-43 overexpression (Coyne et al., 2014)
CG34387	FBgn0259108	futsch	neu	YES	up	none	Tbph	Smn	NO	MAP1A/MAP1B/MAP1S	MAP1B			suppressor	overexpression suppresses hTDP-43 overexpression (Coyne et al., 2014)
CG6975	FBgn0005198	gig	ubi	YES	both	none	Caz_Tbph	Smn	NO	TSC2
CG10443	FBgn0000464	Lar	ubi	YES	AS	Tbph	Tbph	Tbph	NO	PTPRD/PTPRF/PTPRS/PTPRZ1
CG11206	FBgn0034720	Liprin-gamma	neu	YES	down	Caz	Caz_Smn	Tbph_Smn	smn	KAZN				suppressor
CG30021	FBgn0050021	metro	neu	YES	up	none	Tbph	none	NO	MPP7/MPP3/MPP4/MPP5/CASK/MPP6/MPP1/MPP2
CG42273	FBgn0259168	mnb	ubi	YES	down	none	Caz_Tbph	Tbph	tbph	DYRK1A/DYRK1B/DYRK3/HIPK2/HIPK1/HIPK3/DYRK4/DYRK2
CG42279	FBgn0259174	Nedd4	ubi	YES	AS	Caz_Smn_Tbph	Smn_Tbph_Caz	none	NO	NEDD4L/NEDD4/ITCH/WWP2/WWP1/SMURF2/SMURF1		suppressor	suppressor	suppressor
CG13772	FBgn0031866	Nlg2	neu	YES	down	none	Caz	Tbph	NO	NLGN4X/NLGN1/NLGN3/NLGN4Y/NLGN2
CG7050	FBgn0038975	Nrx-1	neu	YES	down	none	Caz	Tbph_Smn	NO	NRXN1/NRXN3/NRXN2	NRXN2			enhancer
CG43479	FBgn0263456	nwk	neu	YES	up	none	Tbph	Tbph_Smn	tbph	FCHSD2/FCHSD1
CG10295	FBgn0267698	Pak	ubi	YES	down	none	Caz	Tbph	NO	PAK1/PAK3/PAK2
CG8201	FBgn0260934	par-1	ubi	YES	up	Caz_Tbph	Smn_Tbph_Caz	Tbph	tbph	MARK3/MARK4/MARK1/MARK2/SIK3		enhancer	enhancer
CG9755	FBgn0003165	pum	ubi	YES	AS	Smn	Smn	Tbph_Smn	NO	PUM2/PUM1		enhancer	enhancer	suppressor
CG9862	FBgn0034646	Rae1	ubi	YES	up	none	Caz_Tbph	Smn	NO	RAE1
CG4755	FBgn0038747	RhoGAP92B	ubi	YES	down	none	Smn	none	NO	ARHGAP17/ARHGAP44/SH3BP1/PDXP
CG10497	FBgn0010415	Sdc	ubi	YES	AS	Caz	Caz	Tbph	NO	SDC2/SDC3/SDC4/SDC1			enhancer
CG16944	FBgn0003360	sesB	ubi	YES	up	none	Tbph	Caz	NO	SLC25A4/SLC25A5/SLC25A6/SLC25A31		suppressor
CG2621	FBgn0003371	sgg	ubi	YES	AS	Caz_Tbph	Caz_Tbph	Tbph	NO	GSK3B/GSK3A	GSK3B		suppressor
CG10693	FBgn0003429	slo	neu	YES	AS	Caz_Smn_Tbph	Smn_Tbph_Caz	Tbph	NO	KCNMA1/KCNU1
CG7524	FBgn0262733	Src64B	ubi	YES	up	none	Caz	Tbph	NO	SRC/FYN/FGR/FRK/YES1/LCK/HCK/LYN/BLK/SLA/SLA2/PTK6/TYK2/JAK1/JAK2/JAK3/BMX/BTK/TEC/TXK/ABL1/ABL2/SRMS/ITK	JAK3
CG10327	FBgn0025790	TBPH	ubi	YES	AS	Caz_Smn_Tbph	Smn_Tbph_Caz	Tbph	NO	TARDBP	TARDBP
CG42338	FBgn0267001	Ten-a	neu	YES	AS	Tbph	Tbph	Tbph_Smn	NO	TENM3/TENM4/TENM1/TENM2
CG5723	FBgn0004449	Ten-m	ubi	YES	up	none	Smn_Tbph	Tbph_Smn	smn_tbph	TENM2/TENM1/TENM4/TENM3
CG18214	FBgn0024277	trio	ubi	YES	AS	Tbph	Tbph	none	NO	TRIO/KALRN/ARHGEF25	ARHGEF2		suppressor	suppressor
CG8566	FBgn0267002	unc-104	ubi	YES	AS	Caz	Caz	Smn	NO	KIF1B/KIF1A/KIF1C/KIF13B/KIF13A	KIF1B
CG10083	FBgn0036372	Abp1	ubi	NO	NO	none	none	none	NO	DBNL/DBN1/MIR6837
CG4006	FBgn0010379	Akt1	ubi	NO	NO	none	none	none	NO	AKT2/AKT3/AKT1/SGK2/SGK1/RPS6KB1/RPS6KB2/SGK3/RPS6KA1/RPS6KA5/RPS6KA2/RPS6KA4/RPS6KA3	AKT1/RPS6KB2
CG17184	FBgn0037884	Arfip	ubi	NO	NO	none	none	none	NO	ARFIP2/ARFIP1
CG9901	FBgn0011742	Arp2	ubi	NO	NO	none	none	Tbph	NO	ACTR2
CG7558	FBgn0262716	Arp3	ubi	NO	NO	none	none	none	NO	ACTR3/ACTR3B/ACTR3C
CG10719	FBgn0010300	brat	ubi	NO	NO	none	none	Tbph_Smn	NO	TRIM3/TRIM2
CG8203	FBgn0013762	Cdk5	ubi	NO	NO	none	none	Tbph	NO	CDK5/CDK2/CDK1/CDK16/CDK18/CDK15/CDK3/CDK14	CDK5
CG15015	FBgn0035533	Cip4	ubi	NO	NO	none	none	Tbph	NO	TRIP10/FNBP1/FNBP1L
CG17158	FBgn0011570	cpb	ubi	NO	NO	none	none	none	NO	CAPZB
CG5201	FBgn0020493	Dad	ubi	NO	NO	none	none	Smn	NO	SMAD7/SMAD6			suppressor
CG14521	FBgn0039617	DIP-gamma	neu	NO	NO	none	none	Tbph_Smn	NO	IGLON5/OPCML/NTM/NEGR1/LSAMP	OPCML
CG16932	FBgn0035060	Eps-15	ubi	NO	NO	none	none	Smn	NO	EPS15L1/EPS15
CG4643	FBgn0043010	Fsn	ubi	NO	NO	none	none	Smn	NO	FBXO45/SPSB2/SPSB4/SPSB1
CG2204	FBgn0001122	Galphao	ubi	NO	NO	none	none	Tbph_Caz	NO	GNAO1/GNAI2/GNAI1/GNAT2/GNAT3/GNAI3/GNAZ/GNAT1
CG32592	FBgn0030600	hiw	neu	NO	NO	none	none	Smn	NO	MYCBP2
CG30040	FBgn0086677	jeb	neu	NO	NO	none	none	Tbph	NO
CG10229	FBgn0040208	Kat60	ubi	NO	NO	none	none	none	NO	KATNAL1/KATNA1/KATNAL2
CG33956	FBgn0001297	kay	ubi	NO	NO	none	none	Tbph	NO	FOSL2/FOSL1/FOS/FOSB/JDP2/ATF3/BATF/BATF2/BATF3/ATF7/CREB5/ATF2	FOS
CG3696	FBgn0266557	kis	ubi	NO	NO	none	none	none	NO	CHD7/CHD9/CHD6/CHD8
	FBgn0002526	LanA	ubi	NO	NO	none	none	none	NO	LAMA5/LAMA3/LAMA4/LAMA2/LAMC1/LAMA1
CG11199	FBgn0046704	Liprin-alpha	ubi	NO	NO	none	none	Tbph	NO	PPFIA2/PPFIA1/PPFIA3/PPFIA4
CG10743	FBgn0036376	Liprin-beta	ubi	NO	NO	none	none	none	NO	PPFIBP2/PPFIBP1
CG12399	FBgn0011648	Mad	ubi	NO	NO	none	none	Tbph	NO	SMAD1/SMAD5/SMAD9/SMAD3/SMAD2
CG1775	FBgn0011655	Med	ubi	NO	NO	none	none	Tbph_Smn	NO	SMAD4
CG3403	FBgn0259483	Mob4	ubi	NO	NO	none	none	none	NO	MOB4/HSPE1-MOB4
CG3060	FBgn0002791	mr	ubi	NO	NO	none	none	none	NO	ANAPC2
CG14895	FBgn0044826	Pak3	ubi	NO	NO	none	none	Tbph	NO	PAK1/PAK3/PAK2
CG5208	FBgn0266053	Patr-1	ubi	NO	NO	none	none	none	NO	PATL1/PATL2
CG4141	FBgn0015279	Pi3K92E	ubi	NO	NO	none	none	none	NO	PIK3CD/PIK3CB/PIK3CA/PIK3CG
CG7904	FBgn0003169	put	ubi	NO	NO	none	none	Tbph	NO	ACVR2B/ACVR2A/TGFBR2/BMPR2	ACVR2B
CG8287	FBgn0262518	Rab8	ubi	NO	NO	none	none	none	NO	RAB8A/RAB8B/RAB10/RAB13	RAB8A
CG2248	FBgn0010333	Rac1	ubi	NO	NO	none	none	Tbph	NO	RAC1/RAC2/RAC3/RHOG/CDC42/RHOJ
CG4320	FBgn0029840	raptor	ubi	NO	NO	none	none	Smn	NO	RPTOR
CG1081	FBgn0041191	Rheb	ubi	NO	NO	none	none	Caz	NO	RHEB/RHEBL1
CG6811	FBgn0036257	RhoGAP68F	ubi	NO	NO	none	none	none	NO	ARHGAP1/ARHGAP8/PRR5-ARHGAP8
CG8002	FBgn0031006	rictor	ubi	NO	NO	none	none	none	NO	RICTOR
CG17596	FBgn0262866	S6kII	ubi	NO	NO	none	none	Tbph_Smn	NO	RPS6KA3/RPS6KA2/RPS6KA1/RPS6KA6/RPS6KB1/RPS6KB2/AKT1/AKT2/SGK2/RPS6KA5/AKT3/SGK1/RPS6KA4	AKT1/RPS6KB2
CG1891	FBgn0003317	sax	ubi	NO	NO	none	none	none	NO	ACVR1/ACVRL1/TGFBR1/BMPR1A/ACVR1C/ACVR1B/BMPR1B
CG10105	FBgn0033935	Sin1	ubi	NO	NO	none	none	none	NO	MAPKAP1
CG16983	FBgn0025637	SkpA	ubi	NO	NO	none	none	Caz	NO	SKP1			enhancer
CG6410	FBgn0034265	Snx16	ubi	NO	NO	none	none	Caz	NO	SNX16
CG5977	FBgn0039141	spas	ubi	NO	NO	none	none	none	NO	SPAST/FIGNL1
CG16757	FBgn0010905	Spn	ubi	NO	NO	none	none	Tbph_Smn	NO	PPP1R9A/PPP1R9B/SAMD14			suppressor
CG31641	FBgn0266521	stai	ubi	NO	NO	none	none	Tbph	NO	STMN4/STMN3/STMN2/STMN1	STMN1
CG11526	FBgn0035437	Strip	ubi	NO	NO	none	none	Smn	NO	STRIP1/STRIP2			enhancer
CG33094	FBgn0053094	Synd	ubi	NO	NO	none	none	none	NO	PACSIN2/PACSIN1/PACSIN3/ARFGAP3
CG14026	FBgn0003716	tkv	ubi	NO	NO	none	none	none	NO	BMPR1B/BMPR1A/TGFBR1/ACVR1/ACVRL1/ACVR1C/ACVR1B
CG3458	FBgn0026015	Top3beta	ubi	NO	NO	none	none	Tbph_Smn	NO	TOP3B/PI4KA
CG5092	FBgn0021796	Tor	ubi	NO	NO	none	none	Smn	NO	MTOR			enhancer
CG6190	FBgn0061469	Ube3a	ubi	NO	NO	none	none	none	NO	UBE3A/HECTD2
CG7662	FBgn0039269	veli	ubi	NO	NO	none	none	none	NO	LIN7B/LIN7C/LIN7A/PDZD11
CG1520	FBgn0024273	WASp	ubi	NO	NO	none	none	none	NO	WAS/WASL		suppressor	enhancer
CG10776	FBgn0024179	wit	ubi	NO	NO	none	none	none	NO	BMPR2/AMHR2/ACVR2A/ACVR2B/TGFBR2	ACVR2B
CG10967	FBgn0260945	Atg1	ubi	NO	AS	Caz	Caz	Tbph	NO	ULK1/ULK2/ULK3
CG6668	FBgn0039213	atl	ubi	NO	down	none	Tbph	Tbph	tbph	ATL2/ATL1/ATL3/RNF112
CG18319	FBgn0000173	ben	ubi	NO	up	none	Caz_Smn	Tbph	NO	UBE2N/UBE2NL
CG32490	FBgn0041605	cpx	neu	NO	up	Caz	Smn_Tbph_Caz	none	NO	CPLX1/CPLX2
CG6224	FBgn0040230	dbo	ubi	NO	up	none	Smn_Tbph	none	NO	KLHL20/KLHL17
CG33202	FBgn0053202	dpr11	neu	NO	down	none	Caz	Tbph_Smn	NO	PAPLN/USH2A/KIRREL2/LRIT1/SDK1/IGSF9B/LRIT3/KIRREL3/KIRREL
CG3114	FBgn0005427	ewg	ubi	NO	down	none	Caz	Tbph	NO	NRF1
CG2275	FBgn0001291	Jra	ubi	NO	down	none	Smn	none	NO	JUN/JUND/JUNB	JUND
CG32067	FBgn0010762	simj	ubi	NO	down	none	Caz	Tbph	NO	GATAD2B/GATAD2A		enhancer
CG12001	FBgn0037265	spartin	ubi	NO	up	none	Smn_Tbph_Caz	none	NO	SPG20
CG12292	FBgn0032451	spict	ubi	NO	down	none	Smn_Tbph_Caz	none	NO	NIPA2/NIPAL1/NIPAL4/NIPA1/NIPAL3/NIPAL2
CG5753	FBgn0003520	stau	ubi	NO	up	none	Smn_Tbph_Caz	none	NO	STAU2/STAU1
CG17838	FBgn0038826	Syp	ubi	NO	up	Caz	Caz_Smn	none	NO	SYNCRIP/HNRNPR/RBM46/RBM47/A1CF/DND1	HNRNPR/SYNCRIP		enhancer
